# Unraveling and quantifying “*Candidatus* Saccharibacteria”: *in silico* and experimental evaluation of V3-V4 16S rRNA metagenomics and qPCR protocols

**DOI:** 10.1101/2024.03.06.583507

**Authors:** Stella Papaleo, Riccardo Nodari, Lodovico Sterzi, Enza D’Auria, Camilla Cattaneo, Giorgia Bettoni, Clara Bonaiti, Ella Pagliarini, Gianvincenzo Zuccotti, Simona Panelli, Francesco Comandatore

## Abstract

**Background:** Candidate Phyla Radiation (CPR) is a large monophyletic group thought to cover about 25% of bacterial diversity. Due to peculiar characteristics and unusual 16S rRNA gene structure, they are often under-represented or lost in 16S rRNA-based microbiota surveys. Among CPR, “*Candidatus* Saccharibacteria” is a phylum experimentally found to modulate the immune response and enriched in the oral microbiota of subjects suffering from several immune-mediated disorders, e.g. food allergies, as reported by us in a previous work. Due to the growing evidence of “*Ca*. Saccharibacteria”’s role in clinical settings and in order to unravel its role in host physiology and pathology, it is crucial to have a reliable method to detect and quantify this lineage.

**Methods and Results:** Four qPCR protocols for quantifying “*Ca.* Saccharibacteria” (one targeting the 23S rRNA gene and three the 16S) were selected from the literature among the few available. Efficiency and coverage of primer pairs used in these protocols were preliminary evaluated via *in silico* analyses on the “*Ca.* Saccharibacteria” known taxonomic variability, and then tested *in vitro* on the salivary DNA previously investigated by 16S metagenomics in the food allergy study. *In silico* analyses evidenced that the 23S qPCR protocol covered more “*Ca*. Saccharibacteria” variability compared to the 16S-based ones, and that the 16S metagenomics primers were the most comprehensive. qPCR experiments confirmed that 16S-based protocols strongly underestimated “*Ca*. Saccharibacteria” while the 23S protocol was the only one to yield results comparable to 16S metagenomics both in terms of correlation and absolute quantification. However, only 16S metagenomics evidenced an expansion of “*Ca*. Saccharibacteria” in allergic subjects compared to controls, while none of the four qPCR protocols detected it.

**Conclusion:** These results underline the current limits in experimentally approaching “*Ca*. Saccharibacteria”. To obtain a more realistic picture of their abundance within bacterial communities, and to enable more efficient taxonomic resolution, it is essential to find novel experimental strategies. This is a necessary premise for more targeted and systematic functional studies to clarify the role of “*Ca*. Saccharibacteria” and, generally, CPR bacteria, in maintaining the health of the host.
