## Supplementary material for "Unraveling and quantifying “*Candidatus* Saccharibacteria”: *in silico* and experimental evaluation of V3-V4 16S rRNA metagenomics and qPCR protocols": Table S4

### Sheet: Sheet1
Table S4. Cured dataset of 114 “Candidatus Saccharibacteria” genomes used for in silico PCR on 16S rRNA and 23S rRNA gene sequences
BVBRC Genome ID	Bioproject accession	Biosample accession	Assembly accession	Genbank accessions	Phylum	Class	Order	Family	Genus	Species
19048.05.00	PRJNA784561	SAMN23492221	NA	JAJQJV000000000	Candidatus Saccharibacteria	Candidatus Saccharimonadia	Candidatus Nanosynbacterales	Candidatus Nanosynbacteraceae	Candidatus Nanosynbacter	undef
19044.03.00	PRJNA784561	SAMN23492215	GCA_022828285.1	JAJQJR000000000	Candidatus Saccharibacteria	Candidatus Saccharimonadia	Candidatus Nanosynbacterales	Candidatus Nanosynbacteraceae	Candidatus Nanosynbacter	undef
19044.05.00	PRJNA784561	SAMN23492215	NA	JAJQJR000000000	Candidatus Saccharibacteria	Candidatus Saccharimonadia	Candidatus Nanosynbacterales	Candidatus Nanosynbacteraceae	Candidatus Nanosynbacter	undef
19050.03.00	PRJNA784561	SAMN23492224	GCA_022828375.1	JAJQJX000000000	Candidatus Saccharibacteria	Candidatus Saccharimonadia	Candidatus Nanosynbacterales	Candidatus Nanosynbacteraceae	Candidatus Nanosynbacter	undef
19046.03.00	PRJNA784561	SAMN23492218	GCA_022828295.1	JAJQJT000000000	Candidatus Saccharibacteria	Candidatus Saccharimonadia	Candidatus Nanosynbacterales	Candidatus Nanosynbacteraceae	Candidatus Nanosynbacter	undef
19046.05.00	PRJNA784561	SAMN23492218	NA	JAJQJT000000000	Candidatus Saccharibacteria	Candidatus Saccharimonadia	Candidatus Nanosynbacterales	Candidatus Nanosynbacteraceae	Candidatus Nanosynbacter	undef
19049.03.00	PRJNA784561	SAMN23492222	GCA_022828255.1	JAJQJW000000000	Candidatus Saccharibacteria	Candidatus Saccharimonadia	Candidatus Nanosynbacterales	Candidatus Nanosynbacteraceae	Candidatus Nanosynbacter	undef
19049.05.00	PRJNA784561	SAMN23492222	NA	JAJQJW000000000	Candidatus Saccharibacteria	Candidatus Saccharimonadia	Candidatus Nanosynbacterales	Candidatus Nanosynbacteraceae	Candidatus Nanosynbacter	undef
19045.03.00	PRJNA784561	SAMN23492217	GCA_022828325.1	JAJQJS000000000	Candidatus Saccharibacteria	Candidatus Saccharimonadia	Candidatus Nanosynbacterales	Candidatus Nanosynbacteraceae	Candidatus Nanosynbacter	undef
19045.05.00	PRJNA784561	SAMN23492217	NA	JAJQJS000000000	Candidatus Saccharibacteria	Candidatus Saccharimonadia	Candidatus Nanosynbacterales	Candidatus Nanosynbacteraceae	Candidatus Nanosynbacter	undef
19047.05.00	PRJNA784561	SAMN23492219	NA	JAJQJU000000000	Candidatus Saccharibacteria	Candidatus Saccharimonadia	Candidatus Nanosynbacterales	Candidatus Nanosynbacteraceae	Candidatus Nanosynbacter	undef
38969.07.00	PRJNA624185	SAMN14570669	GCA_015257495.1	JABZKA000000000	Candidatus Saccharibacteria	Candidatus Saccharimonadia	Candidatus Nanosynbacterales	Candidatus Nanosynbacteraceae	Candidatus Nanosynbacter	undef
38969.17.00	PRJNA624185	SAMN14570660	GCA_015257705.1	JABZJR000000000	Candidatus Saccharibacteria	Candidatus Saccharimonadia	Candidatus Nanosynbacterales	Candidatus Nanosynbacteraceae	Candidatus Nanosynbacter	undef
21609.03.00	PRJNA664701	SAMN16231041	GCA_019248015.1	JAEHHH000000000	Candidatus Saccharibacteria	undef	undef	undef	undef	undef
12203.03.00	PRJNA282954	SAMN13876979	GCA_010202645.1	CP047920	Candidatus Saccharibacteria	undef	undef	undef	undef	undef
12204.03.00	PRJNA282954	SAMN13876980	GCA_010202465.1	CP047919	Candidatus Saccharibacteria	undef	undef	undef	undef	undef
12206.03.00	PRJNA282954	SAMN13876982	GCA_010202115.1	CP047917	Candidatus Saccharibacteria	undef	undef	undef	undef	undef
23215.03.00	PRJNA733330	SAMN19375773	GCA_018866225.1	CP076460	Candidatus Saccharibacteria	undef	undef	undef	Candidatus Minimicrobia	undef
2026720757	PRJNA699472	SAMN18640993	GCA_024635455.1	JAGXIU000000000	Candidatus Saccharibacteria	undef	undef	undef	undef	undef
2026720769	PRJEB56001	SAMEA111348056	GCA_946893605.1	OX335598	Candidatus Saccharibacteria	undef	undef	undef	undef	undef
21583.03.00	PRJNA664701	SAMN16231015	GCA_019248555.1	JAEHGH000000000	Candidatus Saccharibacteria	undef	undef	undef	undef	undef
2026720618	PRJEB35131	SAMEA10033035	GCA_918593425.1	OU943314,CAKKLD010000001,CAKKLD010000002,CAKKLD010000003,CAKKLD010000004,CAKKLD010000005,CAKKLD010000006	Candidatus Saccharibacteria	undef	undef	undef	undef	undef
57699.12.00	PRJNA282954	SAMN15358658	GCA_013394755.1	CP058260	Candidatus Saccharibacteria	undef	undef	undef	undef	undef
2026720475	PRJEB40715	SAMEA8391137	GCA_905365145.1	CAJPIO000000000	Candidatus Saccharibacteria	undef	undef	undef	undef	undef
2026720452	PRJNA524094	SAMN18119725	GCA_017984015.1	JAGOAH000000000	Candidatus Saccharibacteria	undef	undef	undef	undef	undef
2026720453	PRJNA524094	SAMN18119996	GCA_017992295.1	JAGOOV000000000	Candidatus Saccharibacteria	undef	undef	undef	undef	undef
2026720205	PRJNA629478	SAMN16426086	GCA_016699895.1	CP064991	Candidatus Saccharibacteria	undef	undef	undef	undef	undef
2026720161	PRJDB6644	SAMD00166079	GCA_014191035.1	BJGX00000000	Candidatus Saccharibacteria	undef	undef	undef	undef	undef
60640.38.00	PRJNA464390	SAMN10594555	GCA_003979185.1	RYWJ00000000	Candidatus Saccharibacteria	undef	undef	undef	undef	undef
2026720158	PRJNA630822	SAMN15052278	GCA_013815775.1	JACDFN000000000	Candidatus Saccharibacteria	undef	undef	undef	undef	undef
2026720172	PRJEB35131	SAMEA7313128	GCA_904425485.1	LR881939,CAJGBL010000001,CAJGBL010000002,CAJGBL010000003,CAJGBL010000004,CAJGBL010000005,CAJGBL010000006	Candidatus Saccharibacteria	undef	undef	undef	undef	undef
60640.24.00	PRJNA657473	SAMN16342805	GCA_017405005.1	JAFRBG000000000	Candidatus Saccharibacteria	undef	undef	undef	undef	undef
2026720478	PRJEB43277	SAMEA8395095	GCA_905371785.1	CAJPMO000000000	Candidatus Saccharibacteria	undef	undef	undef	undef	undef
2026720481	PRJEB43277	SAMEA8395143	GCA_905372195.1	CAJPOJ000000000	Candidatus Saccharibacteria	undef	undef	undef	undef	undef
2026720483	PRJEB43277	SAMEA8395161	GCA_905372305.1	CAJPOP000000000	Candidatus Saccharibacteria	undef	undef	undef	undef	undef
2026720487	PRJEB43277	SAMEA8395188	GCA_905372725.1	CAJPQH000000000	Candidatus Saccharibacteria	undef	undef	undef	undef	undef
2026720492	PRJEB43277	SAMEA8395210	GCA_905372835.1	CAJPQK000000000	Candidatus Saccharibacteria	undef	undef	undef	undef	undef
2026720495	PRJEB43277	SAMEA8395270	GCA_905373375.1	CAJPSP000000000	Candidatus Saccharibacteria	undef	undef	undef	undef	undef
2026720496	PRJEB43277	SAMEA8395302	GCA_905373795.1	CAJPUO000000000	Candidatus Saccharibacteria	undef	undef	undef	undef	undef
2026720497	PRJEB43277	SAMEA8395307	GCA_905373835.1	CAJPUN000000000	Candidatus Saccharibacteria	undef	undef	undef	undef	undef
2026720615	PRJEB35131	SAMEA10033035	GCA_918593425.1	OU943314,CAKKLD010000001,CAKKLD010000002,CAKKLD010000003,CAKKLD010000004,CAKKLD010000005,CAKKLD010000006	Candidatus Saccharibacteria	undef	undef	undef	undef	undef
2026720614	PRJEB48337	SAMEA10033034	GCA_918593335.1	CAKKLE000000000	Candidatus Saccharibacteria	undef	undef	undef	undef	undef
7285.31.00	PRJNA868779	SAMN30436181	GCA_025449535.1	JANWJF000000000	Candidatus Saccharibacteria	Candidatus Saccharimonadia	undef	undef	undef	undef
15549.05.00	PRJNA784561	SAMN23492223	GCA_022819385.1	CP089290	Candidatus Saccharibacteria	Candidatus Saccharimonadia	Candidatus Nanosynbacterales	Candidatus Nanosynbacteraceae	Candidatus Nanosynbacter	undef
15549.03.00	PRJNA784561	SAMN23492216	GCA_022819345.1	CP089288	Candidatus Saccharibacteria	Candidatus Saccharimonadia	Candidatus Nanosynbacterales	Candidatus Nanosynbacteraceae	Candidatus Nanosynbacter	undef
15549.09.00	PRJNA784561	SAMN23492216	NA	CP089288	Candidatus Saccharibacteria	Candidatus Saccharimonadia	Candidatus Nanosynbacterales	Candidatus Nanosynbacteraceae	Candidatus Nanosynbacter	undef
15549.11.00	PRJNA784561	SAMN23492220	NA	CP089289	Candidatus Saccharibacteria	Candidatus Saccharimonadia	Candidatus Nanosynbacterales	Candidatus Nanosynbacteraceae	Candidatus Nanosynbacter	undef
15549.04.00	PRJNA784561	SAMN23492220	GCA_022819365.1	CP089289	Candidatus Saccharibacteria	Candidatus Saccharimonadia	Candidatus Nanosynbacterales	Candidatus Nanosynbacteraceae	Candidatus Nanosynbacter	undef
57689.04.00	PRJNA472398	SAMN10782552	GCA_007845545.1	SDRZ00000000	Candidatus Saccharibacteria	undef	undef	undef	undef	undef
15871.06.00	PRJNA472398	SAMN10782554	GCA_007845495.1	SDRX00000000	Candidatus Saccharibacteria	undef	undef	undef	undef	undef
15871.05.00	PRJNA472398	SAMN10782555	GCA_007845485.1	SDRW00000000	Candidatus Saccharibacteria	undef	undef	undef	undef	undef
57691.04.00	PRJNA282954	SAMN18352202	GCA_018127705.1	CP072328	Candidatus Saccharibacteria	undef	undef	undef	undef	undef
57693.06.00	PRJNA472398	SAMN10782569	GCA_007845195.1	SDRJ00000000	Candidatus Saccharibacteria	undef	undef	undef	undef	undef
57693.04.00	PRJNA472398	SAMN10782571	GCA_007845165.1	SDRH00000000	Candidatus Saccharibacteria	undef	undef	undef	undef	undef
57694.08.00	PRJNA472398	SAMN10782561	GCA_007845355.1	SDRQ00000000	Candidatus Saccharibacteria	undef	undef	undef	undef	undef
57694.07.00	PRJNA472398	SAMN10782562	GCA_007845345.1	SDRP00000000	Candidatus Saccharibacteria	undef	undef	undef	undef	undef
57694.06.00	PRJNA472398	SAMN10782563	GCA_007845325.1	SDSB00000000	Candidatus Saccharibacteria	undef	undef	undef	undef	undef
57694.04.00	PRJNA472398	SAMN10782565	GCA_007845275.1	SDRN00000000	Candidatus Saccharibacteria	undef	undef	undef	undef	undef
57699.03.00	PRJNA282954	SAMN11483318	GCA_005697215.1	CP040003	Candidatus Saccharibacteria	undef	undef	undef	undef	undef
57699.11.00	PRJNA282954	SAMN11483319	GCA_013100845.1	CP040002	Candidatus Saccharibacteria	undef	undef	undef	undef	undef
57699.08.00	PRJNA282954	SAMN11483322	GCA_013099195.1	CP039999	Candidatus Saccharibacteria	undef	undef	undef	undef	undef
57699.07.00	PRJNA282954	SAMN11483323	GCA_013099015.1	CP039998	Candidatus Saccharibacteria	undef	undef	undef	undef	undef
57699.09.00	PRJNA282954	SAMN11483320	GCA_013100825.1	CP040001	Candidatus Saccharibacteria	undef	undef	undef	undef	undef
57699.04.00	PRJNA282954	SAMN11483326	GCA_013098515.1	CP039997	Candidatus Saccharibacteria	undef	undef	undef	undef	undef
16185.03.00	PRJNA282954	SAMN11483332	GCA_005697395.1	CP040011	Candidatus Saccharibacteria	undef	undef	undef	undef	undef
16184.03.00	PRJNA282954	SAMN11483331	GCA_005697565.1	CP040004	Candidatus Saccharibacteria	Candidatus Saccharimonadia	Candidatus Nanosynbacterales	Candidatus Nanosynbacteraceae	Candidatus Nanosynbacter	undef
179883151	PRJEB53581	SAMEA110136238	GCA_944393635.1	CALYAT000000000	Candidatus Saccharibacteria	undef	undef	undef	undef	undef
179883449	PRJEB50943	SAMEA14075644	NA	CALEHS000000000	Candidatus Saccharibacteria	undef	undef	undef	undef	undef
48812.35.00	PRJDB9452	SAMEA10110218	GCA_916438855.1	CAKAFW000000000	Candidatus Saccharibacteria	undef	undef	undef	undef	undef
48812.37.00	PRJDB9452	SAMEA10110166	GCA_916439725.1	CAKAIH000000000	Candidatus Saccharibacteria	undef	undef	undef	undef	undef
48811.48.00	PRJEB51075	SAMEA14083598	NA	CALGXW000000000	Candidatus Saccharibacteria	undef	undef	undef	undef	undef
48812.33.00	PRJEB41354	SAMEA9943376	GCA_916047985.1	CAJZGG000000000	Candidatus Saccharibacteria	undef	undef	undef	undef	undef
179883139	PRJEB49987	SAMEA12514481	GCA_927910745.1	CAKMNX000000000	Candidatus Saccharibacteria	undef	undef	undef	undef	undef
179883576	PRJEB55374	SAMEA110703137	NA	CAMMXR000000000	Candidatus Saccharibacteria	undef	undef	undef	undef	undef
48811.57.00	PRJEB51075	SAMEA14084517	NA	CALICW000000000	Candidatus Saccharibacteria	undef	undef	undef	undef	undef
48811.56.00	PRJEB51075	SAMEA14084800	NA	CALIAS000000000	Candidatus Saccharibacteria	undef	undef	undef	undef	undef
179883402	PRJEB55478	SAMEA112151649	NA	CANDLE000000000	Candidatus Saccharibacteria	undef	undef	undef	undef	undef
179883278	PRJEB55709	SAMEA111423441	GCA_947037925.1	CAMQUT000000000	Candidatus Saccharibacteria	undef	undef	undef	undef	undef
179883588	PRJNA341282	SAMEA112936554	NA	CATNAM000000000	Candidatus Saccharibacteria	undef	undef	undef	undef	undef
179883294	PRJEB54748	SAMEA110643638	GCA_946406315.1	CAMJKD000000000	Candidatus Saccharibacteria	undef	undef	undef	undef	undef
179883311	PRJEB55919	SAMEA111465578	GCA_947068245.1	CAMTBB000000000	Candidatus Saccharibacteria	undef	undef	undef	undef	undef
179883313	PRJEB56086	SAMEA111477369	GCA_947073915.1	CAMTNL000000000	Candidatus Saccharibacteria	undef	undef	undef	undef	undef
179883316	PRJEB56117	SAMEA111491713	GCA_947089645.1	CAMUKX000000000	Candidatus Saccharibacteria	undef	undef	undef	undef	undef
179883382	PRJEB56583	SAMEA112132347	NA	CANABR000000000	Candidatus Saccharibacteria	undef	undef	undef	undef	undef
179883344	PRJEB56768	SAMEA111529400	GCA_947246665.1	CAMXSP000000000	Candidatus Saccharibacteria	undef	undef	undef	undef	undef
179883384	PRJEB57082	SAMEA112143912	NA	CANAMD000000000	Candidatus Saccharibacteria	undef	undef	undef	undef	undef
48812.38.00	PRJEB47694	SAMEA10220451	GCA_916720665.1	CAKARR000000000	Candidatus Saccharibacteria	undef	undef	undef	undef	undef
179883397	PRJEB57440	SAMEA112147219	NA	CANBER000000000	Candidatus Saccharibacteria	undef	undef	undef	undef	undef
179883398	PRJEB57440	SAMEA112147271	NA	CANBIT000000000	Candidatus Saccharibacteria	undef	undef	undef	undef	undef
179883221	PRJEB52638	SAMEA110402548	GCA_945873065.1	CAMCBN000000000	Candidatus Saccharibacteria	undef	undef	undef	undef	undef
179883386	PRJEB56769	SAMEA112144083	NA	CANATI000000000	Candidatus Saccharibacteria	undef	undef	undef	undef	undef
48811.35.00	PRJEB56771	SAMEA111539221	GCA_947253945.1	CAMYAY000000000	Candidatus Saccharibacteria	undef	undef	undef	undef	undef
179883418	PRJEB57761	SAMEA112164811	NA	CANEJR000000000	Candidatus Saccharibacteria	undef	undef	undef	undef	undef
179883353	PRJEB56897	SAMEA111557455	NA	CAMYQV000000000	Candidatus Saccharibacteria	undef	undef	undef	undef	undef
179883447	PRJEB50943	SAMEA14075822	NA	CALEHG000000000	Candidatus Saccharibacteria	undef	undef	undef	undef	undef
179883438	PRJEB51080	SAMEA14036755	NA	CALLYS000000000	Candidatus Saccharibacteria	undef	undef	undef	undef	undef
179883441	PRJEB51080	SAMEA14036800	NA	CALMQB000000000	Candidatus Saccharibacteria	undef	undef	undef	undef	undef
179883287	PRJEB47281	SAMEA110089263	GCA_946222005.1	CAMIHP000000000	Candidatus Saccharibacteria	undef	undef	undef	undef	undef
48812.05.00	PRJDB9452	SAMEA10110218	GCA_916438855.1	CAKAFW000000000	Candidatus Saccharibacteria	undef	undef	undef	undef	undef
48812.15.00	PRJDB9452	SAMEA10110218	GCA_916438855.1	CAKAFW000000000	Candidatus Saccharibacteria	undef	undef	undef	undef	undef
48812.25.00	PRJDB9452	SAMEA10110218	GCA_916438855.1	CAKAFW000000000	Candidatus Saccharibacteria	undef	undef	undef	undef	undef
48812.07.00	PRJDB9452	SAMEA10110166	GCA_916439725.1	CAKAIH000000000	Candidatus Saccharibacteria	undef	undef	undef	undef	undef
48812.17.00	PRJDB9452	SAMEA10110166	GCA_916439725.1	CAKAIH000000000	Candidatus Saccharibacteria	undef	undef	undef	undef	undef
48812.27.00	PRJDB9452	SAMEA10110166	GCA_916439725.1	CAKAIH000000000	Candidatus Saccharibacteria	undef	undef	undef	undef	undef
48812.03.00	PRJEB41354	SAMEA9943376	GCA_916047985.1	CAJZGG000000000	Candidatus Saccharibacteria	undef	undef	undef	undef	undef
48812.12.00	PRJEB41354	SAMEA9943376	GCA_916047985.1	CAJZGG000000000	Candidatus Saccharibacteria	undef	undef	undef	undef	undef
48812.23.00	PRJEB41354	SAMEA9943376	GCA_916047985.1	CAJZGG000000000	Candidatus Saccharibacteria	undef	undef	undef	undef	undef
48812.09.00	PRJEB26096	SAMEA9921415	GCA_915069575.1	CAJZET000000000	Candidatus Saccharibacteria	undef	undef	undef	undef	undef
179883172	PRJEB54748	SAMEA110643638	GCA_946406315.1	CAMJKD010000001,CAMJKD010000002,CAMJKD010000003,CAMJKD010000004,CAMJKD010000005,CAMJKD010000006,CAMJKD010000007	Candidatus Saccharibacteria	undef	undef	undef	undef	undef
48812.08.00	PRJEB47694	SAMEA10220451	GCA_916720665.1	CAKARR000000000	Candidatus Saccharibacteria	undef	undef	undef	undef	undef
48812.18.00	PRJEB47694	SAMEA10220451	GCA_916720665.1	CAKARR000000000	Candidatus Saccharibacteria	undef	undef	undef	undef	undef
48812.28.00	PRJEB47694	SAMEA10220451	GCA_916720665.1	CAKARR000000000	Candidatus Saccharibacteria	undef	undef	undef	undef	undef
179883154	PRJEB52638	SAMEA110402548	GCA_945873065.1	CAMCBN010000001,CAMCBN010000002,CAMCBN010000003,CAMCBN010000004,CAMCBN010000005,CAMCBN010000006	Candidatus Saccharibacteria	undef	undef	undef	undef	undef
179883165	PRJEB47281	SAMEA110089263	GCA_946222005.1	CAMIHP010000001,CAMIHP010000002,CAMIHP010000003,CAMIHP010000004,CAMIHP010000005,CAMIHP010000006,CAMIHP010000007	Candidatus Saccharibacteria	undef	undef	undef	undef	undef
