## Supplementary material for "Unraveling and quantifying “*Candidatus* Saccharibacteria”: *in silico* and experimental evaluation of V3-V4 16S rRNA metagenomics and qPCR protocols": Table S5

### Sheet: Sheet1
Table S5. Saccharibacteria quantification data by qPCR and 16S rRNA metagenomics
Sample ID	Group	23S (SacchariF-SacchariR)	16S p1 (TM7314F/TM7-910R)	16S p2 (Sac1031-F/Sac1218R)	16S p3 (TM7_16S_590F/TM7_16S_965R)	16S Universal	% 23S (23S/16S univ)	% 16S p1 (16S p1/16S Univ)	% 16S p2 (16S p2/16S univ)	% 16S (16S p3 /16S univ)	%16S V3-V4 metagenomics Ca. Saccharibacteria
C1	Control	368210	14896	20264.8	9950	1.97655e+07	1.86289	0.0753638	0.102527	0.0503403	3.3241
C3	Control	1.20947e+06	23567.9	58177.2	5045	1.14929e+08	1.05237	0.0205065	0.0506204	0.00438968	2.67176
C4	Control	1.32821e+06	52302.6	33477.8	19301	1.56328e+08	0.849631	0.033457	0.0214151	0.0123465	2.54777
C5	Control	659150	24728.3	28594.3	13142	2.11334e+07	3.119	0.117011	0.135304	0.062186	2.98851
C6	Control	63249.7	2093	1577.55	1729	4.56957e+07	0.138415	0.00458029	0.0034523	0.00378372	1.90909
C7	Control	1.18073e+06	43698	119313	18345.5	5.48591e+07	2.1523	0.0796549	0.217489	0.033441	3.05882
C8	Control	295388	22688	114691	5734.97	3.26477e+07	0.904775	0.0694935	0.3513	0.0175663	3.12067
C9	Control	349035	27438	61776.2	7352.71	3.78952e+07	0.921054	0.072405	0.163019	0.0194028	2.82187
C10	Control	127813	12966	23449.9	2502.66	6.32496e+06	2.02078	0.204997	0.370751	0.039568	4.03023
C11	Control	153903	36789	48717.6	6660.25	5.72115e+07	0.269007	0.0643036	0.0851536	0.0116415	2.72408
C12	Control	40185.5	7574	69673.4	1279	8.02006e+07	0.0501062	0.00944382	0.086874	0.00159475	1.49679
C13	Control	1.25339e+06	18960	36013.1	2750	2.40369e+07	5.21444	0.0788786	0.149824	0.0114407	2.72053
C14	Control	2392.99	1477	5437.7	323.35	3.70924e+06	0.0645141	0.0398194	0.146599	0.0087174	1.05634
C15	Control	1914.29	905	352.005	118.927	2.4489e+06	0.0781695	0.0369554	0.014374	0.00485634	1.77936
C16	Control	39551.3	11003	13521.9	2790.85	3.85754e+07	0.10253	0.0285233	0.0350531	0.00723479	1.68067
C17	Control	5231.86	3810	1964.44	461.355	2.2887e+06	0.228595	0.16647	0.0858322	0.0201579	2.1875
C18	Control	17461.5	1585	5114.86	572.532	1.62169e+07	0.107675	0.00977378	0.0315404	0.00353048	1.28114
C19	Control	56534.3	8232	10772.7	1592	9.50266e+07	0.0594931	0.00866284	0.0113365	0.00167532	1.6129
C20	Control	3.10602e+06	216907	50933.1	8191	4.92774e+07	6.30315	0.440176	0.10336	0.0166222	2.93194
C21	Control	517698	46877	57337.9	19863	2.2276e+07	2.32402	0.210438	0.257398	0.0891679	4.06015
C22	Control	624026	29031	31246.4	3857	1.57312e+07	3.9668	0.184544	0.198627	0.0245181	2.05167
C23	Control	3.8464e+06	48439	104865	23594	3.03882e+07	12.6575	0.159401	0.345083	0.0776419	5.37757
C24	Control	2.19656e+06	7178	103759	9730	6.51205e+07	3.37306	0.0110226	0.159334	0.0149415	2.73224
C25	Control	648375	19649.6	46330.6	4137	5.5579e+07	1.16658	0.0353544	0.0833599	0.00744346	2.01281
C26	Control	1.59233e+06	30373	3372.26	6733	4.64806e+07	3.42579	0.0653456	0.00725519	0.0144856	2.82916
C27	Control	747200	70398.8	13746.2	15839	2.09136e+07	3.5728	0.336618	0.0657284	0.0757355	3.66044
C28	Control	8518.63	1081.85	2919.26	112	4.03709e+06	0.211009	0.0267977	0.0723111	0.00277427	0.758534
C29	Control	138545	7597.82	23101.8	1793	2.56793e+07	0.53952	0.0295874	0.0899629	0.00698229	1.54143
C30	Control	2.96989e+06	22901.8	24135.3	17362	7.87848e+07	3.76962	0.0290689	0.0306345	0.0220373	2.81426
C31	Control	1.0553e+06	13119.7	37828.3	3469	4.01653e+07	2.62738	0.0326643	0.0941816	0.0086368	2.11554
C32	Control	1.07861e+06	42	19003.9	8352	1.80917e+07	5.96192	0.00023215	0.105042	0.0461648	1.92308
C33	Control	2.64909e+06	45671	56095.5	14260	1.837e+07	14.4207	0.248617	0.305365	0.0776265	3.76862
ALL1	Allergic	1.38581e+06	15240	57537.7	4589	1.50208e+07	9.22592	0.101459	0.383054	0.030551	6.31096
ALL2	Allergic	1.53995e+06	27282	20055.8	8250	6.28822e+06	24.4895	0.433859	0.318943	0.131198	7.28583
ALL3	Allergic	20179	4126.07	55683.8	2257.86	5.18341e+07	0.0389299	0.00796014	0.107427	0.00435594	5.08593
ALL4	Allergic	386023	13155.1	21759.3	6304.16	8.51979e+06	4.53089	0.154406	0.255397	0.0739944	4.61538
ALL5	Allergic	14551.3	4432.96	1965.58	1796.31	5.84751e+06	0.248846	0.0758092	0.033614	0.0307192	4.31211
ALL6	Allergic	173142	11268.6	10697.4	3515.28	1.12082e+07	1.54478	0.100539	0.0954425	0.0313636	3.34129
ALL7	Allergic	274245	26045	43817.3	8924.1	5.52236e+07	0.496608	0.0471628	0.0793452	0.01616	4.90258
ALL8	Allergic	22074.6	5422.04	19.3758	536.748	2.34162e+07	0.0942704	0.0231551	8.27452e-05	0.00229221	1.14855
ALL9	Allergic	58802.2	10847.2	31066.7	2982.15	6.62458e+07	0.0887636	0.0163742	0.0468962	0.00450164	2.24539
ALL10	Allergic	146850	23052.3	24293.2	4659.31	3.04398e+07	0.482428	0.0757309	0.0798074	0.0153066	3.48936
ALL11	Allergic	96460.6	8630	25765	3612.17	1.97909e+07	0.4874	0.043606	0.130186	0.0182517	3.64346
ALL12	Allergic	1.43672e+07	221732	21990.4	74416.8	2.40798e+07	59.6647	0.92082	0.0913228	0.309042	6.77258
ALL13	Allergic	72925.7	7055.41	11123.9	2287.6	3.30328e+07	0.220767	0.0213588	0.0336752	0.00692524	2.15934
ALL14	Allergic	164584	23857.9	40652.6	4675.08	2.91532e+07	0.564549	0.0818362	0.139445	0.0160362	2.95469
ALL15	Allergic	62160.9	5976	69421.1	1130	5.68768e+07	0.109291	0.0105069	0.122055	0.00198675	2.90344
ALL16	Allergic	238019	19173	49291	4460	1.74239e+07	1.36605	0.110038	0.282893	0.025597	4.17423
ALL17	Allergic	252235	25859	31379.5	4388	2.84839e+07	0.885532	0.0907845	0.110166	0.0154052	5.27778
ALL18	Allergic	2025.99	222	8872.22	45.9	3.12451e+06	0.0648418	0.00710511	0.283955	0.00146903	1.67653
ALL19	Allergic	79698.3	7216.05	35549.2	1348.38	9.51328e+06	0.837759	0.0758523	0.37368	0.0141736	2.59366
ALL20	Allergic	4.20946e+06	38434	106380	7233.25	3.10043e+07	13.577	0.123963	0.343112	0.0233298	4.02605
ALL21	Allergic	2.18305e+06	26792	40850.5	7646.95	3.53518e+07	6.17522	0.0757868	0.115554	0.021631	4.71567
ALL22	Allergic	424790	2256.72	10756.9	1493.3	1.12383e+07	3.77983	0.0200806	0.0957158	0.0132876	3.55228
ALL23	Allergic	2.45067e+06	203620	39037.5	10652.2	6.23534e+07	3.93029	0.326558	0.0626069	0.0170835	3.3463
ALL24	Allergic	1.80197e+06	45281	22207.4	8359.24	8.36192e+06	21.5497	0.541514	0.265578	0.0999679	5.08578
ALL25	Allergic	267490	5566	75890	2578.5	3.68453e+07	0.725982	0.0151064	0.205969	0.00699817	2.93758
ALL26	Allergic	169583	8697	3037.47	1312.53	2.96212e+07	0.572505	0.0293607	0.0102544	0.00443105	1.92837
ALL27	Allergic	3.58732e+06	132916	16.4437	41866.7	2.80559e+07	12.7864	0.473755	5.86105e-05	0.149226	6.26102
ALL28	Allergic	11445.7	1091	1723.58	68.4369	5.07958e+06	0.225327	0.0214782	0.0339315	0.0013473	1.3253
ALL29	Allergic	162612	5633	8693.07	1058.98	8.02654e+06	2.02593	0.0701797	0.108304	0.0131935	1.55729
