## Supplementary material for "Unraveling and quantifying “*Candidatus* Saccharibacteria”: *in silico* and experimental evaluation of V3-V4 16S rRNA metagenomics and qPCR protocols": Table S6

### Sheet: stabilitytrim.contigs.good.uniq
Table S5. Number of reads counted for each Operative Taxonomic Units (OTUs)
Sample	Otu01	Otu02	Otu03	Otu04	Otu05	Otu06	Otu07	Otu08	Otu09	Otu10	Otu11
ALL11	64333	4	0	2	0	0	0	0	0	0	0
ALL12	63241	2	0	0	0	0	0	0	0	0	1
ALL17	63492	270	112	0	0	0	0	1	0	0	0
ALL2	68773	5	0	0	0	1	0	0	0	0	0
ALL20	80649	82	2	0	0	0	0	0	1	0	0
ALL24	51432	1	1	1	0	0	0	0	0	0	0
ALL27	65820	18	1	0	0	0	0	0	0	0	0
ALL7	91448	2	46	3	0	0	0	0	0	1	0
C1	74421	9	0	0	0	0	0	0	0	0	0
C32	53908	5	2	0	1	0	0	0	0	0	0
C33	63613	8	3	1	0	0	0	0	0	0	0
C7	77780	8	1	0	0	0	1	0	0	0	0
